# Density-based binning of gene clusters to infer function or evolutionary history using GeneGrouper

**DOI:** 10.1101/2021.05.27.446007

**Authors:** Alexander G. McFarland, Nolan W. Kennedy, Carolyn E. Mills, Danielle Tullman-Ercek, Curtis Huttenhower, Erica M. Hartmann

## Abstract

**Motivation:** Identifying gene clusters of interest in phylogenetically proximate and distant taxa can help to infer phenotypes of interest. Conserved gene clusters may differ by only a few genes, which can be biologically meaningful, such as the formation of pseudogenes or insertions interrupting regulation. These qualities may allow for unsupervised clustering of similar gene clusters into bins that provide a population-level understanding of the genetic variation in similar gene clusters.

**Results:** We developed GeneGrouper, a command-line tool that uses a density-based clustering method to group gene clusters into bins. GeneGrouper demonstrated high recall and precision in benchmarks for the detection of the 23-gene *Salmonella enterica* LT2 Pdu gene cluster and four-gene *Pseudomonas aeruginosa* PAO1 Mex gene cluster in 435 genomes containing mixed taxa. In a subsequent application investigating the diversity and impact of gene complete and incomplete LT2 Pdu gene clusters in 1130 *S. enterica* genomes, GeneGrouper identified a novel, frequently occurring *pduN* pseudogene. When replicated *in vivo*, disruption of *pduN* with a frameshift mutation negatively impacted microcompartment formation. We next demonstrated the versatility of GeneGrouper by clustering both distant homologous gene clusters and variable gene clusters found in integrative and conjugative elements.

**Availability:** GeneGrouper software and code are publicly available at https://github.com/agmcfarland/GeneGrouper.
