## Supplementary material for "Density-based binning of gene clusters to infer function or evolutionary history using GeneGrouper": Table S1

	accession	filename
0	GCF_002845965.1	GCF_002845965.1_ASM284596v1_genomic.gbff
1	GCF_013375935.1	GCF_013375935.1_ASM1337593v1_genomic.gbff
2	GCF_000624795.2	GCF_000624795.2_ASM62479v2_genomic.gbff
3	GCF_013407685.1	GCF_013407685.1_ASM1340768v1_genomic.gbff
4	GCF_004135955.1	GCF_004135955.1_ASM413595v1_genomic.gbff
5	GCF_000623595.2	GCF_000623595.2_ASM62359v2_genomic.gbff
6	GCF_000624835.2	GCF_000624835.2_ASM62483v2_genomic.gbff
7	GCF_013114935.1	GCF_013114935.1_ASM1311493v1_genomic.gbff
8	GCF_003325295.1	GCF_003325295.1_ASM332529v1_genomic.gbff
9	GCF_014298075.1	GCF_014298075.1_ASM1429807v1_genomic.gbff
10	GCF_016917415.1	GCF_016917415.1_ASM1691741v1_genomic.gbff
11	GCF_016906165.1	GCF_016906165.1_ASM1690616v1_genomic.gbff
12	GCF_004769055.1	GCF_004769055.1_ASM476905v1_genomic.gbff
13	GCF_000625615.2	GCF_000625615.2_ASM62561v2_genomic.gbff
14	GCF_000625035.2	GCF_000625035.2_ASM62503v2_genomic.gbff
15	GCF_014170035.1	GCF_014170035.1_ASM1417003v1_genomic.gbff
16	GCF_000006945.2	GCF_000006945.2_ASM694v2_genomic.gbff
17	GCF_000192125.1	GCF_000192125.1_ASM19212v1_genomic.gbff
18	GCF_016893925.1	GCF_016893925.1_ASM1689392v1_genomic.gbff
19	GCF_000624455.2	GCF_000624455.2_ASM62445v2_genomic.gbff
20	GCF_000624275.2	GCF_000624275.2_ASM62427v2_genomic.gbff
21	GCF_000583895.1	GCF_000583895.1_ASM58389v1_genomic.gbff
22	GCF_009800125.1	GCF_009800125.1_ASM980012v1_genomic.gbff
23	GCF_012273275.1	GCF_012273275.1_ASM1227327v1_genomic.gbff
24	GCF_016864055.1	GCF_016864055.1_ASM1686405v1_genomic.gbff
25	GCF_902164655.1	GCF_902164655.1_25426_7_113_genomic.gbff
26	GCF_013364515.1	GCF_013364515.1_ASM1336451v1_genomic.gbff
27	GCF_000625255.2	GCF_000625255.2_ASM62525v2_genomic.gbff
28	GCF_000625475.2	GCF_000625475.2_ASM62547v2_genomic.gbff
29	GCF_002018235.1	GCF_002018235.1_ASM201823v1_genomic.gbff
30	GCF_015690055.1	GCF_015690055.1_ASM1569005v1_genomic.gbff
31	GCF_002007665.1	GCF_002007665.1_ASM200766v1_genomic.gbff
32	GCF_000623435.2	GCF_000623435.2_ASM62343v2_genomic.gbff
33	GCF_000624995.2	GCF_000624995.2_ASM62499v2_genomic.gbff
34	GCF_000623215.2	GCF_000623215.2_ASM62321v2_genomic.gbff
35	GCF_000624015.2	GCF_000624015.2_ASM62401v2_genomic.gbff
36	GCF_009800165.1	GCF_009800165.1_ASM980016v1_genomic.gbff
37	GCF_015034565.1	GCF_015034565.1_ASM1503456v1_genomic.gbff
38	GCF_902166805.1	GCF_902166805.1_25964_2_266_genomic.gbff
39	GCF_000624635.2	GCF_000624635.2_ASM62463v2_genomic.gbff
40	GCF_012955545.1	GCF_012955545.1_ASM1295554v1_genomic.gbff
41	GCF_016917695.1	GCF_016917695.1_ASM1691769v1_genomic.gbff
42	GCF_007567125.1	GCF_007567125.1_ASM756712v1_genomic.gbff
43	GCF_002845925.1	GCF_002845925.1_ASM284592v1_genomic.gbff
44	GCF_002870985.1	GCF_002870985.1_ASM287098v1_genomic.gbff
45	GCF_008632935.2	GCF_008632935.2_ASM863293v2_genomic.gbff
46	GCF_016657745.1	GCF_016657745.1_ASM1665774v1_genomic.gbff
47	GCF_013415025.1	GCF_013415025.1_ASM1341502v1_genomic.gbff
48	GCF_000623855.2	GCF_000623855.2_ASM62385v2_genomic.gbff
49	GCF_000583935.1	GCF_000583935.1_ASM58393v1_genomic.gbff
50	GCF_003368365.1	GCF_003368365.1_ASM336836v1_genomic.gbff
51	GCF_010183625.1	GCF_010183625.1_ASM1018362v1_genomic.gbff
52	GCF_016894105.1	GCF_016894105.1_ASM1689410v1_genomic.gbff
53	GCF_000831025.2	GCF_000831025.2_ASM83102v2_genomic.gbff
54	GCF_014333315.1	GCF_014333315.1_ASM1433331v1_genomic.gbff
55	GCF_000192085.1	GCF_000192085.1_ASM19208v1_genomic.gbff
56	GCF_000625195.2	GCF_000625195.2_ASM62519v2_genomic.gbff
57	GCF_004000495.1	GCF_004000495.1_ASM400049v1_genomic.gbff
58	GCF_004208455.1	GCF_004208455.1_ASM420845v1_genomic.gbff
59	GCF_002635725.1	GCF_002635725.1_ASM263572v1_genomic.gbff
60	GCF_000625815.2	GCF_000625815.2_ASM62581v2_genomic.gbff
61	GCF_000626655.2	GCF_000626655.2_ASM62665v2_genomic.gbff
62	GCF_000626075.2	GCF_000626075.2_ASM62607v2_genomic.gbff
63	GCF_000624895.2	GCF_000624895.2_ASM62489v2_genomic.gbff
64	GCF_000623535.2	GCF_000623535.2_ASM62353v2_genomic.gbff
65	GCF_000968775.2	GCF_000968775.2_ASM96877v2_genomic.gbff
66	GCF_000624735.2	GCF_000624735.2_ASM62473v2_genomic.gbff
67	GCF_002012325.1	GCF_002012325.1_ASM201232v1_genomic.gbff
68	GCF_000624115.2	GCF_000624115.2_ASM62411v2_genomic.gbff
69	GCF_010183725.1	GCF_010183725.1_ASM1018372v1_genomic.gbff
70	GCF_000625575.2	GCF_000625575.2_ASM62557v2_genomic.gbff
71	GCF_008330985.1	GCF_008330985.1_ASM833098v1_genomic.gbff
72	GCF_000625095.2	GCF_000625095.2_ASM62509v2_genomic.gbff
73	GCF_902166635.1	GCF_902166635.1_25964_2_312_genomic.gbff
74	GCF_013927005.1	GCF_013927005.1_ASM1392700v1_genomic.gbff
75	GCF_013267145.1	GCF_013267145.1_ASM1326714v1_genomic.gbff
76	GCF_001700595.1	GCF_001700595.1_ASM170059v1_genomic.gbff
77	GCF_013407965.1	GCF_013407965.1_ASM1340796v1_genomic.gbff
78	GCF_000625915.2	GCF_000625915.2_ASM62591v2_genomic.gbff
79	GCF_015178905.2	GCF_015178905.2_ASM1517890v2_genomic.gbff
80	GCF_003030965.1	GCF_003030965.1_ASM303096v1_genomic.gbff
81	GCF_003194325.1	GCF_003194325.1_ASM319432v1_genomic.gbff
82	GCF_005154325.1	GCF_005154325.1_ASM515432v1_genomic.gbff
83	GCF_012273475.1	GCF_012273475.1_ASM1227347v1_genomic.gbff
84	GCF_016657525.1	GCF_016657525.1_ASM1665752v1_genomic.gbff
85	GCF_000623955.2	GCF_000623955.2_ASM62395v2_genomic.gbff
86	GCF_016917675.1	GCF_016917675.1_ASM1691767v1_genomic.gbff
87	GCF_013408125.1	GCF_013408125.1_ASM1340812v1_genomic.gbff
88	GCF_013414925.1	GCF_013414925.1_ASM1341492v1_genomic.gbff
89	GCF_016893825.1	GCF_016893825.1_ASM1689382v1_genomic.gbff
90	GCF_902166375.1	GCF_902166375.1_25426_7_362_genomic.gbff
91	GCF_003795165.1	GCF_003795165.1_ASM379516v1_genomic.gbff
92	GCF_000624935.2	GCF_000624935.2_ASM62493v2_genomic.gbff
93	GCF_000988505.1	GCF_000988505.1_ASM98850v1_genomic.gbff
94	GCF_000623495.2	GCF_000623495.2_ASM62349v2_genomic.gbff
95	GCF_000624375.2	GCF_000624375.2_ASM62437v2_genomic.gbff
96	GCF_000223945.1	GCF_000223945.1_ASM22394v2_genomic.gbff
97	GCF_000624555.2	GCF_000624555.2_ASM62455v2_genomic.gbff
98	GCF_013375835.1	GCF_013375835.1_ASM1337583v1_genomic.gbff
99	GCF_000583995.1	GCF_000583995.1_ASM58399v1_genomic.gbff
100	GCF_000623755.2	GCF_000623755.2_ASM62375v2_genomic.gbff
101	GCF_000623175.2	GCF_000623175.2_ASM62317v2_genomic.gbff
102	GCF_000626435.2	GCF_000626435.2_ASM62643v2_genomic.gbff
103	GCF_002636215.1	GCF_002636215.1_ASM263621v1_genomic.gbff
104	GCF_012223145.1	GCF_012223145.1_ASM1222314v1_genomic.gbff
105	GCF_016893725.1	GCF_016893725.1_ASM1689372v1_genomic.gbff
106	GCF_004347025.1	GCF_004347025.1_ASM434702v1_genomic.gbff
107	GCF_001463165.1	GCF_001463165.1_ASM146316v1_genomic.gbff
108	GCF_016917515.1	GCF_016917515.1_ASM1691751v1_genomic.gbff
109	GCF_000625135.2	GCF_000625135.2_ASM62513v2_genomic.gbff
110	GCF_000625715.2	GCF_000625715.2_ASM62571v2_genomic.gbff
111	GCF_008373035.2	GCF_008373035.2_ASM837303v2_genomic.gbff
112	GCF_016917475.1	GCF_016917475.1_ASM1691747v1_genomic.gbff
113	GCF_013114955.1	GCF_013114955.1_ASM1311495v1_genomic.gbff
114	GCF_000168335.1	GCF_000168335.1_ASM16833v1_genomic.gbff
115	GCF_000625295.2	GCF_000625295.2_ASM62529v2_genomic.gbff
116	GCF_000187565.1	GCF_000187565.1_ASM18756v1_genomic.gbff
117	GCF_002386225.2	GCF_002386225.2_ASM238622v2_genomic.gbff
118	GCF_000148745.1	GCF_000148745.1_ASM14874v1_genomic.gbff
119	GCF_002887435.1	GCF_002887435.1_ASM288743v1_genomic.gbff
120	GCF_016082135.1	GCF_016082135.1_ASM1608213v1_genomic.gbff
121	GCF_003963495.1	GCF_003963495.1_ASM396349v1_genomic.gbff
122	GCF_009937845.1	GCF_009937845.1_ASM993784v1_genomic.gbff
123	GCF_016893645.1	GCF_016893645.1_ASM1689364v1_genomic.gbff
124	GCF_002094915.1	GCF_002094915.1_ASM209491v1_genomic.gbff
125	GCF_000624695.1	GCF_000624695.1_ASM62469v2_genomic.gbff
126	GCF_016894085.1	GCF_016894085.1_ASM1689408v1_genomic.gbff
127	GCF_000624955.2	GCF_000624955.2_ASM62495v2_genomic.gbff
128	GCF_009930675.1	GCF_009930675.1_ASM993067v1_genomic.gbff
129	GCF_000624535.2	GCF_000624535.2_ASM62453v2_genomic.gbff
130	GCF_000623895.2	GCF_000623895.2_ASM62389v2_genomic.gbff
131	GCF_000624315.2	GCF_000624315.2_ASM62431v2_genomic.gbff
132	GCF_008370085.1	GCF_008370085.1_ASM837008v1_genomic.gbff
133	GCF_013364495.1	GCF_013364495.1_ASM1336449v1_genomic.gbff
134	GCF_016658065.1	GCF_016658065.1_ASM1665806v1_genomic.gbff
135	GCF_009800045.1	GCF_009800045.1_ASM980004v1_genomic.gbff
136	GCF_016917715.1	GCF_016917715.1_ASM1691771v1_genomic.gbff
137	GCF_002870925.1	GCF_002870925.1_ASM287092v1_genomic.gbff
138	GCF_000625775.2	GCF_000625775.2_ASM62577v2_genomic.gbff
139	GCF_000625155.2	GCF_000625155.2_ASM62515v2_genomic.gbff
140	GCF_014725755.1	GCF_014725755.1_ASM1472575v1_genomic.gbff
141	GCF_017352175.1	GCF_017352175.1_ASM1735217v1_genomic.gbff
142	GCF_000626015.2	GCF_000626015.2_ASM62601v2_genomic.gbff
143	GCF_000623555.2	GCF_000623555.2_ASM62355v2_genomic.gbff
144	GCF_000624755.2	GCF_000624755.2_ASM62475v2_genomic.gbff
145	GCF_014349455.1	GCF_014349455.1_ASM1434945v1_genomic.gbff
146	GCF_009800005.1	GCF_009800005.1_ASM980000v1_genomic.gbff
147	GCF_016657825.1	GCF_016657825.1_ASM1665782v1_genomic.gbff
148	GCF_001316945.3	GCF_001316945.3_ASM131694v3_genomic.gbff
149	GCF_000625335.2	GCF_000625335.2_ASM62533v2_genomic.gbff
150	GCF_000625515.2	GCF_000625515.2_ASM62551v2_genomic.gbff
151	GCF_000625355.1	GCF_000625355.1_ASM62535v2_genomic.gbff
152	GCF_003254825.1	GCF_003254825.1_ASM325482v1_genomic.gbff
153	GCF_000625975.2	GCF_000625975.2_ASM62597v2_genomic.gbff
154	GCF_016917375.1	GCF_016917375.1_ASM1691737v1_genomic.gbff
155	GCF_000623695.2	GCF_000623695.2_ASM62369v2_genomic.gbff
156	GCF_016657725.1	GCF_016657725.1_ASM1665772v1_genomic.gbff
157	GCF_014893915.1	GCF_014893915.1_ASM1489391v1_genomic.gbff
158	GCF_000624495.2	GCF_000624495.2_ASM62449v2_genomic.gbff
159	GCF_013707135.1	GCF_013707135.1_ASM1370713v1_genomic.gbff
160	GCF_016917595.1	GCF_016917595.1_ASM1691759v1_genomic.gbff
161	GCF_000623935.2	GCF_000623935.2_ASM62393v2_genomic.gbff
162	GCF_013415045.1	GCF_013415045.1_ASM1341504v1_genomic.gbff
163	GCF_000625415.2	GCF_000625415.2_ASM62541v2_genomic.gbff
164	GCF_000625235.2	GCF_000625235.2_ASM62523v2_genomic.gbff
165	GCF_016894065.1	GCF_016894065.1_ASM1689406v1_genomic.gbff
166	GCF_014333275.1	GCF_014333275.1_ASM1433327v1_genomic.gbff
167	GCF_000006765.1	GCF_000006765.1_ASM676v1_genomic.gbff
168	GCF_003111885.2	GCF_003111885.2_ASM311188v2_genomic.gbff
169	GCF_000816965.1	GCF_000816965.1_ASM81696v1_genomic.gbff
170	GCF_000468555.2	GCF_000468555.2_ASM46855v1_genomic.gbff
171	GCF_000626115.2	GCF_000626115.2_ASM62611v2_genomic.gbff
172	GCF_002117025.1	GCF_002117025.1_ASM211702v1_genomic.gbff
173	GCF_002850355.1	GCF_002850355.1_ASM285035v1_genomic.gbff
174	GCF_016917495.1	GCF_016917495.1_ASM1691749v1_genomic.gbff
175	GCF_000624655.2	GCF_000624655.2_ASM62465v2_genomic.gbff
176	GCF_000624075.2	GCF_000624075.2_ASM62407v2_genomic.gbff
177	GCF_008369645.1	GCF_008369645.1_ASM836964v1_genomic.gbff
178	GCF_000623795.2	GCF_000623795.2_ASM62379v2_genomic.gbff
179	GCF_013707355.1	GCF_013707355.1_ASM1370735v1_genomic.gbff
180	GCF_000623835.2	GCF_000623835.2_ASM62383v2_genomic.gbff
181	GCF_000624595.2	GCF_000624595.2_ASM62459v2_genomic.gbff
182	GCF_008727515.1	GCF_008727515.1_ASM872751v1_genomic.gbff
183	GCF_902166405.1	GCF_902166405.1_25964_2_35_genomic.gbff
184	GCF_000583955.1	GCF_000583955.1_ASM58395v1_genomic.gbff
185	GCF_000626495.1	GCF_000626495.1_ASM62649v2_genomic.gbff
186	GCF_000468935.2	GCF_000468935.2_ASM46893v1_genomic.gbff
187	GCF_001045395.1	GCF_001045395.1_ASM104539v1_genomic.gbff
188	GCF_000831045.2	GCF_000831045.2_ASM83104v2_genomic.gbff
189	GCF_004801515.1	GCF_004801515.1_ASM480151v1_genomic.gbff
190	GCF_000625875.2	GCF_000625875.2_ASM62587v2_genomic.gbff
191	GCF_902166485.1	GCF_902166485.1_25964_2_28_genomic.gbff
192	GCF_016859025.1	GCF_016859025.1_ASM1685902v1_genomic.gbff
193	GCF_000714515.1	GCF_000714515.1_ASM71451v1_genomic.gbff
194	GCF_016801495.1	GCF_016801495.1_ASM1680149v1_genomic.gbff
195	GCF_003073495.1	GCF_003073495.1_ASM307349v1_genomic.gbff
196	GCF_902166535.1	GCF_902166535.1_25964_2_37_genomic.gbff
197	GCF_016893845.1	GCF_016893845.1_ASM1689384v1_genomic.gbff
198	GCF_016801575.1	GCF_016801575.1_ASM1680157v1_genomic.gbff
199	GCF_013375755.1	GCF_013375755.1_ASM1337575v1_genomic.gbff
200	GCF_000624855.2	GCF_000624855.2_ASM62485v2_genomic.gbff
201	GCF_013707835.1	GCF_013707835.1_ASM1370783v1_genomic.gbff
202	GCF_013927185.1	GCF_013927185.1_ASM1392718v1_genomic.gbff
203	GCF_001077835.1	GCF_001077835.1_ASM107783v1_genomic.gbff
204	GCF_001562175.1	GCF_001562175.1_ASM156217v1_genomic.gbff
205	GCF_016917615.1	GCF_016917615.1_ASM1691761v1_genomic.gbff
206	GCF_013414945.1	GCF_013414945.1_ASM1341494v1_genomic.gbff
207	GCF_000230835.1	GCF_000230835.1_ASM23083v1_genomic.gbff
208	GCF_000625395.2	GCF_000625395.2_ASM62539v2_genomic.gbff
209	GCF_016917575.1	GCF_016917575.1_ASM1691757v1_genomic.gbff
210	GCF_000230875.1	GCF_000230875.1_Salmonella_enterica_SARB27-2.0_genomic.gbff
211	GCF_002116945.1	GCF_002116945.1_ASM211694v1_genomic.gbff
212	GCF_000625055.2	GCF_000625055.2_ASM62505v2_genomic.gbff
213	GCF_000625675.2	GCF_000625675.2_ASM62567v2_genomic.gbff
214	GCF_000624215.2	GCF_000624215.2_ASM62421v2_genomic.gbff
215	GCF_000623995.2	GCF_000623995.2_ASM62399v2_genomic.gbff
216	GCF_000624435.2	GCF_000624435.2_ASM62443v2_genomic.gbff
217	GCF_000623075.1	GCF_000623075.1_ASM62307v2_genomic.gbff
218	GCF_011065345.1	GCF_011065345.1_ASM1106534v1_genomic.gbff
219	GCF_000626535.1	GCF_000626535.1_ASM62653v2_genomic.gbff
220	GCF_016917395.1	GCF_016917395.1_ASM1691739v1_genomic.gbff
221	GCF_013375855.1	GCF_013375855.1_ASM1337585v1_genomic.gbff
222	GCF_000623635.2	GCF_000623635.2_ASM62363v2_genomic.gbff
223	GCF_016893745.1	GCF_016893745.1_ASM1689374v1_genomic.gbff
224	GCF_000626555.2	GCF_000626555.2_ASM62655v2_genomic.gbff
225	GCF_016657125.1	GCF_016657125.1_ASM1665712v1_genomic.gbff
226	GCF_002636375.1	GCF_002636375.1_ASM263637v1_genomic.gbff
227	GCF_000625115.2	GCF_000625115.2_ASM62511v2_genomic.gbff
228	GCF_002870945.1	GCF_002870945.1_ASM287094v1_genomic.gbff
229	GCF_003703775.1	GCF_003703775.1_ASM370377v1_genomic.gbff
230	GCF_000625755.1	GCF_000625755.1_ASM62575v2_genomic.gbff
231	GCF_902166715.1	GCF_902166715.1_25964_2_260_genomic.gbff
232	GCF_000625895.2	GCF_000625895.2_ASM62589v2_genomic.gbff
233	GCF_005239265.1	GCF_005239265.1_ASM523926v1_genomic.gbff
234	GCF_000626415.2	GCF_000626415.2_ASM62641v2_genomic.gbff
235	GCF_000623775.2	GCF_000623775.2_ASM62377v2_genomic.gbff
236	GCF_000623155.2	GCF_000623155.2_ASM62315v2_genomic.gbff
237	GCF_013201015.1	GCF_013201015.1_ASM1320101v1_genomic.gbff
238	GCF_902166745.1	GCF_902166745.1_25964_2_244_genomic.gbff
239	GCF_000626475.1	GCF_000626475.1_ASM62647v2_genomic.gbff
240	GCF_000624355.2	GCF_000624355.2_ASM62435v2_genomic.gbff
241	GCF_009800025.1	GCF_009800025.1_ASM980002v1_genomic.gbff
242	GCF_000223965.1	GCF_000223965.1_ASM22396v2_genomic.gbff
243	GCF_000624575.2	GCF_000624575.2_ASM62457v2_genomic.gbff
244	GCF_016894025.1	GCF_016894025.1_ASM1689402v1_genomic.gbff
245	GCF_010183705.1	GCF_010183705.1_ASM1018370v1_genomic.gbff
246	GCF_002845865.1	GCF_002845865.1_ASM284586v1_genomic.gbff
247	GCF_000624915.2	GCF_000624915.2_ASM62491v2_genomic.gbff
248	GCF_000624095.2	GCF_000624095.2_ASM62409v2_genomic.gbff
249	GCF_902166455.1	GCF_902166455.1_25964_2_44_genomic.gbff
250	GCF_000623975.2	GCF_000623975.2_ASM62397v2_genomic.gbff
251	GCF_002870885.1	GCF_002870885.1_ASM287088v1_genomic.gbff
252	GCF_003074115.1	GCF_003074115.1_ASM307411v1_genomic.gbff
253	GCF_016917535.1	GCF_016917535.1_ASM1691753v1_genomic.gbff
254	GCF_016657785.1	GCF_016657785.1_ASM1665778v1_genomic.gbff
255	GCF_011463635.1	GCF_011463635.1_ASM1146363v1_genomic.gbff
256	GCF_013925725.1	GCF_013925725.1_ASM1392572v1_genomic.gbff
257	GCF_013375815.1	GCF_013375815.1_ASM1337581v1_genomic.gbff
258	GCF_013708455.1	GCF_013708455.1_ASM1370845v1_genomic.gbff
259	GCF_000625935.2	GCF_000625935.2_ASM62593v2_genomic.gbff
260	GCF_016117735.1	GCF_016117735.1_ASM1611773v1_genomic.gbff
261	GCF_016893705.1	GCF_016893705.1_ASM1689370v1_genomic.gbff
262	GCF_000625695.2	GCF_000625695.2_ASM62569v2_genomic.gbff
263	GCF_000625535.1	GCF_000625535.1_ASM62553v2_genomic.gbff
264	GCF_016117835.1	GCF_016117835.1_ASM1611783v1_genomic.gbff
265	GCF_003074095.1	GCF_003074095.1_ASM307409v1_genomic.gbff
266	GCF_002870905.1	GCF_002870905.1_ASM287090v1_genomic.gbff
267	GCF_003957455.1	GCF_003957455.1_ASM395745v1_genomic.gbff
268	GCF_003815095.1	GCF_003815095.1_ASM381509v1_genomic.gbff
269	GCF_000625555.2	GCF_000625555.2_ASM62555v2_genomic.gbff
270	GCF_000625375.2	GCF_000625375.2_ASM62537v2_genomic.gbff
271	GCF_002831525.1	GCF_002831525.1_ASM283152v1_genomic.gbff
272	GCF_000624135.2	GCF_000624135.2_ASM62413v2_genomic.gbff
273	GCF_013122735.1	GCF_013122735.1_ASM1312273v1_genomic.gbff
274	GCF_012955585.1	GCF_012955585.1_ASM1295558v1_genomic.gbff
275	GCF_016917655.1	GCF_016917655.1_ASM1691765v1_genomic.gbff
276	GCF_005885995.1	GCF_005885995.1_ASM588599v1_genomic.gbff
277	GCF_002871025.1	GCF_002871025.1_ASM287102v1_genomic.gbff
278	GCF_000623515.2	GCF_000623515.2_ASM62351v2_genomic.gbff
279	GCF_013414905.1	GCF_013414905.1_ASM1341490v1_genomic.gbff
280	GCF_009799985.1	GCF_009799985.1_ASM979998v1_genomic.gbff
281	GCF_000967845.1	GCF_000967845.1_ASM96784v1_genomic.gbff
282	GCF_009800065.1	GCF_009800065.1_ASM980006v1_genomic.gbff
283	GCF_000625835.2	GCF_000625835.2_ASM62583v2_genomic.gbff
284	GCF_000625795.2	GCF_000625795.2_ASM62579v2_genomic.gbff
285	GCF_013407495.1	GCF_013407495.1_ASM1340749v1_genomic.gbff
286	GCF_000583915.1	GCF_000583915.1_ASM58391v1_genomic.gbff
287	GCF_000623875.2	GCF_000623875.2_ASM62387v2_genomic.gbff
288	GCF_003347525.2	GCF_003347525.2_ASM334752v2_genomic.gbff
289	GCF_013114915.1	GCF_013114915.1_ASM1311491v1_genomic.gbff
290	GCF_016917435.1	GCF_016917435.1_ASM1691743v1_genomic.gbff
291	GCF_002636095.1	GCF_002636095.1_ASM263609v1_genomic.gbff
292	GCF_000624035.2	GCF_000624035.2_ASM62403v2_genomic.gbff
293	GCF_000624615.2	GCF_000624615.2_ASM62461v2_genomic.gbff
294	GCF_002117045.1	GCF_002117045.1_ASM211704v1_genomic.gbff
295	GCF_004006075.1	GCF_004006075.1_ASM400607v1_genomic.gbff
296	GCF_000623415.2	GCF_000623415.2_ASM62341v2_genomic.gbff
297	GCF_000623235.2	GCF_000623235.2_ASM62323v2_genomic.gbff
298	GCF_016657685.1	GCF_016657685.1_ASM1665768v1_genomic.gbff
299	GCF_000624675.1	GCF_000624675.1_ASM62467v2_genomic.gbff
300	GCF_000626155.2	GCF_000626155.2_ASM62615v2_genomic.gbff
301	GCF_013375915.1	GCF_013375915.1_ASM1337591v1_genomic.gbff
302	GCF_000625275.2	GCF_000625275.2_ASM62527v2_genomic.gbff
303	GCF_902166825.1	GCF_902166825.1_26009_2_12_genomic.gbff
304	GCF_000625455.2	GCF_000625455.2_ASM62545v2_genomic.gbff
305	GCF_010183605.1	GCF_010183605.1_ASM1018360v1_genomic.gbff
306	GCF_900069965.1	GCF_900069965.1_KPN_RH201207_genomic.gbff
307	GCF_000624475.2	GCF_000624475.2_ASM62447v2_genomic.gbff
308	GCF_902166495.1	GCF_902166495.1_25964_2_99_genomic.gbff
309	GCF_003171775.1	GCF_003171775.1_ASM317177v1_genomic.gbff
310	GCF_016657765.1	GCF_016657765.1_ASM1665776v1_genomic.gbff
311	GCF_000625635.2	GCF_000625635.2_ASM62563v2_genomic.gbff
312	GCF_000625015.2	GCF_000625015.2_ASM62501v2_genomic.gbff
313	GCF_013415005.1	GCF_013415005.1_ASM1341500v1_genomic.gbff
314	GCF_000625995.2	GCF_000625995.2_ASM62599v2_genomic.gbff
315	GCF_000625655.1	GCF_000625655.1_ASM62565v2_genomic.gbff
316	GCF_013708685.1	GCF_013708685.1_ASM1370868v1_genomic.gbff
317	GCF_902164705.1	GCF_902164705.1_25426_7_28_genomic.gbff
318	GCF_016657405.1	GCF_016657405.1_ASM1665740v1_genomic.gbff
319	GCF_004346985.1	GCF_004346985.1_ASM434698v1_genomic.gbff
320	GCF_004801535.1	GCF_004801535.1_ASM480153v1_genomic.gbff
321	GCF_014109785.1	GCF_014109785.1_ASM1410978v1_genomic.gbff
322	GCF_000625595.1	GCF_000625595.1_ASM62559v2_genomic.gbff
323	GCF_003056445.1	GCF_003056445.1_ASM305644v1_genomic.gbff
324	GCF_000624815.2	GCF_000624815.2_ASM62481v2_genomic.gbff
325	GCF_000968795.1	GCF_000968795.1_ASM96879v2_genomic.gbff
326	GCF_006974045.1	GCF_006974045.1_ASM697404v1_genomic.gbff
327	GCF_000624195.2	GCF_000624195.2_ASM62419v2_genomic.gbff
328	GCF_003112125.1	GCF_003112125.1_ASM311212v1_genomic.gbff
329	GCF_000750905.1	GCF_000750905.1_PSE305_genomic.gbff
330	GCF_000624255.1	GCF_000624255.1_ASM62425v2_genomic.gbff
331	GCF_009800145.1	GCF_009800145.1_ASM980014v1_genomic.gbff
332	GCF_008369665.2	GCF_008369665.2_ASM836966v2_genomic.gbff
333	GCF_016893985.1	GCF_016893985.1_ASM1689398v1_genomic.gbff
334	GCF_000626515.1	GCF_000626515.1_ASM62651v2_genomic.gbff
335	GCF_000624235.2	GCF_000624235.2_ASM62423v2_genomic.gbff
336	GCF_000624415.2	GCF_000624415.2_ASM62441v2_genomic.gbff
337	GCF_002845885.1	GCF_002845885.1_ASM284588v1_genomic.gbff
338	GCF_000625075.2	GCF_000625075.2_ASM62507v2_genomic.gbff
339	GCF_011058615.1	GCF_011058615.1_ASM1105861v1_genomic.gbff
340	GCF_003665495.1	GCF_003665495.1_ASM366549v1_genomic.gbff
341	GCF_013925325.1	GCF_013925325.1_ASM1392532v1_genomic.gbff
342	GCF_016657905.1	GCF_016657905.1_ASM1665790v1_genomic.gbff
343	GCF_902166705.1	GCF_902166705.1_25964_2_321_genomic.gbff
344	GCF_001922445.1	GCF_001922445.1_ASM192244v1_genomic.gbff
345	GCF_902166475.1	GCF_902166475.1_25964_2_100_genomic.gbff
346	GCF_000484495.2	GCF_000484495.2_ASM48449v1_genomic.gbff
347	GCF_016893685.1	GCF_016893685.1_ASM1689368v1_genomic.gbff
348	GCF_002845905.1	GCF_002845905.1_ASM284590v1_genomic.gbff
349	GCF_000624875.2	GCF_000624875.2_ASM62487v2_genomic.gbff
350	GCF_014333255.1	GCF_014333255.1_ASM1433325v1_genomic.gbff
351	GCF_016894045.1	GCF_016894045.1_ASM1689404v1_genomic.gbff
352	GCF_013408505.1	GCF_013408505.1_ASM1340850v1_genomic.gbff
353	GCF_005239285.1	GCF_005239285.1_ASM523928v1_genomic.gbff
354	GCF_002969175.1	GCF_002969175.1_ASM296917v1_genomic.gbff
355	GCF_002211665.1	GCF_002211665.1_ASM221166v1_genomic.gbff
356	GCF_014893885.1	GCF_014893885.1_ASM1489388v1_genomic.gbff
357	GCF_004208435.1	GCF_004208435.1_ASM420843v1_genomic.gbff
358	GCF_013375875.1	GCF_013375875.1_ASM1337587v1_genomic.gbff
359	GCF_003325175.1	GCF_003325175.1_ASM332517v1_genomic.gbff
360	GCF_009800085.1	GCF_009800085.1_ASM980008v1_genomic.gbff
361	GCF_009930575.1	GCF_009930575.1_ASM993057v1_genomic.gbff
362	GCF_000583975.1	GCF_000583975.1_ASM58397v1_genomic.gbff
363	GCF_016917555.1	GCF_016917555.1_ASM1691755v1_genomic.gbff
364	GCF_000623815.2	GCF_000623815.2_ASM62381v2_genomic.gbff
365	GCF_002845945.1	GCF_002845945.1_ASM284594v1_genomic.gbff
366	GCF_013415085.1	GCF_013415085.1_ASM1341508v1_genomic.gbff
367	GCF_007567285.1	GCF_007567285.1_ASM756728v1_genomic.gbff
368	GCF_003815075.1	GCF_003815075.1_ASM381507v1_genomic.gbff
369	GCF_016917635.1	GCF_016917635.1_ASM1691763v1_genomic.gbff
370	GCF_014109705.1	GCF_014109705.1_ASM1410970v1_genomic.gbff
371	GCF_003999755.1	GCF_003999755.1_ASM399975v1_genomic.gbff
372	GCF_000623255.2	GCF_000623255.2_ASM62325v2_genomic.gbff
373	GCF_009800105.1	GCF_009800105.1_ASM980010v1_genomic.gbff
374	GCF_013414965.1	GCF_013414965.1_ASM1341496v1_genomic.gbff
375	GCF_000626135.2	GCF_000626135.2_ASM62613v2_genomic.gbff
376	GCF_002870865.1	GCF_002870865.1_ASM287086v1_genomic.gbff
377	GCF_013375775.1	GCF_013375775.1_ASM1337577v1_genomic.gbff
378	GCF_000625435.2	GCF_000625435.2_ASM62543v2_genomic.gbff
379	GCF_000625215.2	GCF_000625215.2_ASM62521v2_genomic.gbff
380	GCF_016657265.1	GCF_016657265.1_ASM1665726v1_genomic.gbff
381	GCF_013706575.1	GCF_013706575.1_ASM1370657v1_genomic.gbff
382	GCF_016917735.1	GCF_016917735.1_ASM1691773v1_genomic.gbff
383	GCF_002116985.1	GCF_002116985.1_ASM211698v1_genomic.gbff
384	GCF_000626395.1	GCF_000626395.1_ASM62639v2_genomic.gbff
385	GCF_000623915.2	GCF_000623915.2_ASM62391v2_genomic.gbff
386	GCF_000624295.2	GCF_000624295.2_ASM62429v2_genomic.gbff
387	GCF_001587055.1	GCF_001587055.1_ASM158705v1_genomic.gbff
388	GCF_003019835.1	GCF_003019835.1_ASM301983v1_genomic.gbff
389	GCF_000255475.1	GCF_000255475.1_ASM25547v1_genomic.gbff
390	GCF_011784905.1	GCF_011784905.1_ASM1178490v1_genomic.gbff
391	GCF_007566955.1	GCF_007566955.1_ASM756695v1_genomic.gbff
392	GCF_000625955.2	GCF_000625955.2_ASM62595v2_genomic.gbff
393	GCF_004347005.1	GCF_004347005.1_ASM434700v1_genomic.gbff
394	GCF_005886015.1	GCF_005886015.1_ASM588601v1_genomic.gbff
395	GCF_013705425.1	GCF_013705425.1_ASM1370542v1_genomic.gbff
396	GCF_000625315.2	GCF_000625315.2_ASM62531v2_genomic.gbff
397	GCF_013200975.1	GCF_013200975.1_ASM1320097v1_genomic.gbff
398	GCF_005154105.1	GCF_005154105.1_ASM515410v1_genomic.gbff
399	GCF_016917455.1	GCF_016917455.1_ASM1691745v1_genomic.gbff
400	GCF_013487765.1	GCF_013487765.1_ASM1348776v1_genomic.gbff
401	GCF_000624155.2	GCF_000624155.2_ASM62415v2_genomic.gbff
402	GCF_000624775.2	GCF_000624775.2_ASM62477v2_genomic.gbff
403	GCF_000626055.1	GCF_000626055.1_ASM62605v2_genomic.gbff
404	GCF_000623575.2	GCF_000623575.2_ASM62357v2_genomic.gbff
405	GCF_000624715.1	GCF_000624715.1_ASM62471v2_genomic.gbff
406	GCF_000626035.2	GCF_000626035.2_ASM62603v2_genomic.gbff
407	GCF_004801595.1	GCF_004801595.1_ASM480159v1_genomic.gbff
408	GCF_013706045.1	GCF_013706045.1_ASM1370604v1_genomic.gbff
409	GCF_004347045.1	GCF_004347045.1_ASM434704v1_genomic.gbff
410	GCF_014893935.1	GCF_014893935.1_ASM1489393v1_genomic.gbff
411	GCF_000625175.2	GCF_000625175.2_ASM62517v2_genomic.gbff
412	GCF_000484545.2	GCF_000484545.2_ASM48454v1_genomic.gbff
413	GCF_013415065.1	GCF_013415065.1_ASM1341506v1_genomic.gbff
414	GCF_000625735.1	GCF_000625735.1_ASM62573v2_genomic.gbff
415	GCF_000626455.1	GCF_000626455.1_ASM62645v1_genomic.gbff
416	GCF_010183665.1	GCF_010183665.1_ASM1018366v1_genomic.gbff
417	GCF_016894145.1	GCF_016894145.1_ASM1689414v1_genomic.gbff
418	GCF_000624515.2	GCF_000624515.2_ASM62451v2_genomic.gbff
419	GCF_000624335.2	GCF_000624335.2_ASM62433v2_genomic.gbff
420	GCF_011065385.1	GCF_011065385.1_ASM1106538v1_genomic.gbff
421	GCF_013375895.1	GCF_013375895.1_ASM1337589v1_genomic.gbff
422	GCF_016598795.1	GCF_016598795.1_ASM1659879v1_genomic.gbff
423	GCF_000624975.2	GCF_000624975.2_ASM62497v2_genomic.gbff
424	GCF_013375795.1	GCF_013375795.1_ASM1337579v1_genomic.gbff
425	GCF_000251025.1	GCF_000251025.1_Salmonella_enterica_IV_05-0642-2.0.1_genomic.gbff
426	GCF_016657285.1	GCF_016657285.1_ASM1665728v1_genomic.gbff
427	GCF_902166515.1	GCF_902166515.1_25964_2_18_genomic.gbff
428	GCF_004354325.1	GCF_004354325.1_ASM435432v1_genomic.gbff
429	GCF_016893885.1	GCF_016893885.1_ASM1689388v1_genomic.gbff
430	GCF_013414985.1	GCF_013414985.1_ASM1341498v1_genomic.gbff
431	GCF_000625495.2	GCF_000625495.2_ASM62549v2_genomic.gbff
432	GCF_013708155.1	GCF_013708155.1_ASM1370815v1_genomic.gbff
433	GCF_902166595.1	GCF_902166595.1_25964_2_311_genomic.gbff
434	GCF_016657805.1	GCF_016657805.1_ASM1665780v1_genomic.gbff
